# A hyperpolarizing neuron recruits undocked innexin hemichannels to transmit neural information in *Caenorhabditis elegans*

**DOI:** 10.1101/2023.08.21.554224

**Authors:** Airi Nakayama, Masakatsu Watanabe, Riku Yamashiro, Hiroo Kuroyanagi, Atsunori Oshima, Ikue Mori, Shunji Nakano

## Abstract

While depolarization of neuronal membrane is known to evoke the neurotransmitter release from synaptic vesicles, hyperpolarization is regarded as a resting state of chemical neurotransmission. Here we report that hyperpolarizing neurons can actively signal neural information by employing undocked hemichannels. We show that UNC-7, a member of the innexin family in *Caenorhabditis elegans,* functions as a hemichannel in thermosensory neurons and transmits temperature information from the thermosensory neurons to their post-synaptic interneurons. By monitoring neural activities in freely behaving animals, we find that hyperpolarizing thermosensory neurons inhibit the activity of the interneurons and that UNC-7 hemichannels regulate this process. UNC-7 is required to control thermotaxis behavior and functions independently of synaptic vesicle exocytosis. Our findings suggest that innexin hemichannels mediate neurotransmission from hyperpolarizing neurons in a manner that is distinct from the synaptic transmission, expanding the way of neural circuitry operations.
