## Supplemental Table 1 for "A hyperpolarizing neuron recruits undocked innexin hemichannels to transmit neural information in *Caenorhabditis elegans*"

### Sheet: Sheet1
C. elegans strains used in this study
strain	genotype	source or reference
N2	+	Brenner et al., 1974
IK2438	inx-1(tm3524)	Caenorhabditis Genetics Center
VC260	inx-2(ok376)	Caenorhabditis Genetics Center
DA464	eat-5(ad464)	Caenorhabditis Genetics Center
RB1792	inx-7(ok2319)	Caenorhabditis Genetics Center
VC116	inx-8(gk42)	Caenorhabditis Genetics Center
VC994	inx-9(ok1502)	Caenorhabditis Genetics Center
IK2440	inx-18(tm3485)	National BioResource Project for the nematode
RB1086	inx-5(ok1053)	Caenorhabditis Genetics Center
RB2108	inx-11(ok2783)	Caenorhabditis Genetics Center
AU98	inx-14(ag17)	Caenorhabditis Genetics Center
CX6161	inx-19(ky634)	Caenorhabditis Genetics Center
IK3555	inx-6(rr5)	Caenorhabditis Genetics Center
IK3559	inx-10(ok2714)	Caenorhabditis Genetics Center
EG144	inx-16(ox144)	Caenorhabditis Genetics Center
CX12725	inx-20(ok681)	Caenorhabditis Genetics Center
RB1929	inx-21(ok2524)	Caenorhabditis Genetics Center
IK3675	njEx1593[gcy-8Lp::inx-1, ges-1p::gfp] #1	This study
MTK23	snjEx7[gcy-8Lp::inx-1, ges-1p::GFP] #2	This study
MTK24	snjEx8[gcy-8Lp::inx-2, ges-1p::GFP] #1	This study
IK3676	njEx1594[gcy-8Lp::inx-2, ges-1p::GFP] #2	This study
MTK25	snjEx9[gcy-8Lp::inx-7, ges-1p::GFP] #1	This study
IK3701	njEx1615[gcy-8Lp::inx-7, ges-1p::GFP] #2	This study
IK3677	njEx1595[gcy-8Lp::inx-10, ges-1p::GFP] #1	This study
MTK26	snjEx10[gcy-8Lp::inx-10, ges-1p::GFP] #2	This study
IK3678	njEx1596[gcy-8Lp::inx-19, ges-1p::GFP] #1	This study
MTK27	snjEx11[gcy-8Lp::inx-19, ges-1p::GFP] #2	This study
IK3716	njEx1622[gcy-8Lp::unc-7(+), ges-1p::GFP] #1	This study
IK3717	njEx1623[gcy-8Lp::unc-7(+), ges-1p::GFP] #2	This study
IK3810	njSi16[gcy-8Lp::Cre] (II)	This study
IK3789	unc-7(nj300, floxed)	This study
IK3816	njSi16[gcy-8Lp::Cre] (II); unc-7(nj300, floxed)	This study
IK3848	njSi16[gcy-8Lp::Cre] (II); unc-7(nj300, floxed); njEx1672[gcy-8Lp::unc-7(+), ges-1p::GFP] #1	This study
IK3849	njSi16[gcy-8Lp::Cre] (II); unc-7(nj300, floxed); njEx1673[gcy-8Lp::unc-7(+), ges-1p::GFP] #2	This study
IK4413	njSi16[gcy-8Lp::Cre] (II); unc-7(nj300, floxed); njEx1984[gcy-8Lp::unc-7(chimera), ges-1p::GFP]	This study
IK4527	njSi16[gcy-8Lp::Cre] (II); unc-7(nj300, floxed); njEx2045[gcy-8Lp::unc-7(M121L), ges-1p::GFP]	This study
IK4528	njSi16[gcy-8Lp::Cre] (II); unc-7(nj300, floxed); njEx2046[gcy-8Lp::unc-7(M121L), ges-1p::GFP]	This study
CB5	unc-7(e5)	Brenner et al., 1974
MTK5	unc-7(e5); snjEx1[unc-14p::unc-7(+), ges-1p::GFP] #1	This study
MTK6	unc-7(e5); snjEx2[unc-14p::unc-7(+), ges-1p::GFP] #2	This study
MTK14	unc-7(e5); snjEx5[unc-14p::unc-7(chimera), ges-1p::GFP] #1	This study
MTK15	unc-7(e5); snjEx6[unc-14p::unc-7(chimera), ges-1p::GFP] #2	This study
IK4527	njSi16[gcy-8Lp::Cre] (II) ;unc-7(nj300, floxed); njEx2045[gcy-8Lp::unc-7a(M121L), ges-1p::GFP] #1	This study
IK4528	njSi16[gcy-8Lp::Cre] (II) ;unc-7(nj300, floxed); njEx2045[gcy-8Lp::unc-7a(M121L), ges-1p::GFP] #2	This study
IK3449	njIs133[aptf-1p::cz::caspase3(p17), inx-1p::caspase3(p12)::nz, ges-1p::gfp] (II); njEx1852[gcy-8Lp::unc-7(+), ges-1p::TagRFP]	Ikeda et al., 2020
IK4211	njIs133[aptf-1p::cz::caspase3(p17), inx-1p::caspase3(p12)::nz, ges-1p::gfp] (II); njEx1852[gcy-8Lp::unc-7(+), ges-1p::TagRFP]	This study
IK2710	njIs62[ttx-3p::cz::caspase3(p17), ttx-3p::caspase3(p12):nz, ges-1p::gfp](V)	Ikeda et al., 2020
IK4209	njIs62[ttx-3p::cz::caspase3(p17), ttx-3p::caspase3(p12)::nz, ges-1p::gfp](V); njEx1852[gcy-8Lp::unc-7(+), ges-1p::TagRFP]	This study
IK3179	njIs107[acc-2p::cz::caspase3(p17), odr-2(2b)p::caspase3(p12)::nz, ges-1p::nls-GFP] (IV)	Ikeda et al., 2020
IK4392	njIs107[acc-2p::cz::caspase3(p17), odr-2(2b)p::caspase3(p12)::nz, ges-1p::nls-GFP] (IV)); njEx1852[gcy-8Lp::unc-7(+), ges-1p::TagRFP]	This study
IK3177	njIs105[nmr-1p::cz::caspase3(p17), opt-3p::caspase3(p12)::nz, ges-1p::nls-GFP] (X)	Ikeda et al., 2020
IK4318	njIs105[nmr-1p::cz::caspase3(p17), opt-3p::caspase3(p12)::nz, ges-1p::nls-GFP] (X); njEx1852[gcy-8Lp::unc-7(+), ges-1p::TagRFP]	This study
IK2808	njIs79[ceh-36p::cz::caspase3(p17), ceh-36p::caspase3(p12)::nz, ges-1p::nls-GFP] (X)	Ikeda et al., 2020
IK4208	njIs79[ceh-36p::cz::caspase3(p17), ceh-36p::caspase3(p12)::nz, ges-1p::nls-GFP] (X); njEx1852[gcy-8Lp::unc-7(+), ges-1p::TagRFP]	This study
IK3264	njIs121[glr-1p::cz::caspase3(p17), mgl-1p::caspase3(p12)::nz, ges-1p::nls-GFP] (II)	Ikeda et al., 2020
IK4210	njIs121[glr-1p::cz::caspase3(p17), mgl-1p::caspase3(p12)::nz, ges-1p::nls-GFP] (II); njEx1852gcy-8Lp::unc-7(+), ges-1p::TagRFP]	This study
IK4367	njSi16[AFDp::Cre](II) ;njIs62[AIYp::cz::caspase3(p17), AIYp::caspase3(p12)::nz, ges-1p::nls-GFP](V) ;unc-7(nj300, floxed)	This study
IK3784	njIs148[gcy-8L::4xNLS::YCX, ttx-3p::YCX1.6] (I)	This study
IK4423	njIs148[gcy-8L::4xNLS::YCX, ttx-3p::YCX1.6] (I); njSi16[gcy-8Lp::Cre] (II) ;unc-7(nj300, floxed) (X)	This study
MTK7	njIs148[gcy-8L::4xNLS::YCX, ttx-3p::YCX1.6] (I); njSi16[gcy-8Lp::Cre] (II) ;unc-7(nj300, floxed) (X); snjEx3[gcy-8L::unc-7(+), ges-1::TagRFP]	This study
MTK30	njIs148[gcy-8L::4xNLS::YCX, ttx-3p::YCX1.6] (I); njSi16[gcy-8Lp::Cre] (II) ;unc-7(nj300, floxed) (X); snjEx12[gcy-8L::unc-7(chimera), ges-1::TagRFP]	This study
IK4512	eat-4(nj373, floxed); njSi16[gcy-8L::Cre] (II)	This study
IK4582	eat-4(nj373, floxed); njSi16[gcy-8Lp::Cre] (II); unc-7(nj300, floxed)	This study
IK4583	unc-31(nj315, floxed); njSi16[gcy-8Lp::Cre] (II); unc-7(nj300, floxed)	This study
IK4583	unc-31(nj315, floxed); njSi16[gcy-8Lp::Cre] (II); unc-7(nj300, floxed)	This study
IK3646	njEx1577[gcy-8Lp::TIR1::mRuby]	This study
IK3663	unc-7(nj291, degron); njEx1577[gcy-8Lp::TIR1::mRuby]	This study
NUJ297	knjIs16[gcy-8Mp::GC6m, gcy-8Mp::TagRFP, ges-1p::TagRFP] (II)	Higurashi et al., 2023
IK3820	knjIs16[gcy-8Mp::GC6m, gcy-8Mp::TagRFP, ges-1p::TagRFP] (II); unc-7(e5)	This study
IK3857	knjIs16[gcy-8Mp::GC6m, gcy-8Mp::TagRFP, ges-1p::TagRFP] njSi16[gcy-8Lp::Cre] (II); unc-7(nj300, floxed)	This study
MTK32	njSi16[gcy-8Lp::Cre](II) ;unc-7(nj300, floxed); snjEx14[gcy-8Lp::unc-7a(Cysless), ges-1p::GFP ] #1	This study
IK3952	njSi16[gcy-8Lp::Cre](II) ;unc-7(nj300, floxed); snjEx15[gcy-8Lp::unc-7a(Cysless), ges-1p::GFP] #2	This study
MTK33	njSi16[gcy-8Lp::Cre](II) ;unc-7(nj300, floxed); njEx1747[gcy-8Lp::unc-7(C191A), ges-1p::GFP] #1	This study
IK3953	njSi16[gcy-8Lp::Cre](II) ;unc-7(nj300, floxed); njEx1747[gcy-8Lp::unc-7(C191A), ges-1p::GFP] #2	This study
IK4013	njSi16[AFDp::Cre] ;unc-7(nj300, floxed); njEx1758[AFDp::unc-7(+)::GFP, ges-1p::TagRFP]	This study
IK4014	njSi16[AFDp::Cre] ;unc-7(nj300, floxed); njEx1759[AFDp::unc-7(Cysless)::GFP, ges-1p::TagRFP]	This study
IK4015	njSi16[AFDp::Cre] ;unc-7(nj300, floxed); njEx1760[AFDp::unc-7(C191A)::GFP, ges-1p::TagRFP]	This study
IK4411	njSi16[gcy-8Lp::Cre] (II) ;unc-7(nj300, floxed); njEx1982[gcy-8Lp::mpanx1]	This study
IK4412	njSi16[gcy-8Lp::Cre] (II) ;unc-7(nj300, floxed); njEx1983[gcy-8Lp::mpanx1]	This study
FX03023	nlp-3(tm3023)	National BioResource Project for the nematode
FX02984	nlp-7(tm2984)	National BioResource Project for the nematode
FX02569	nlp-21(tm2569)	National BioResource Project for the nematode
IK4125	nlp-50(nj340)	This study
FX14359	nlp-59(tm14359)	National BioResource Project for the nematode
PS8680	nlp-16(sy1455)	Caenorhabditis Genetics Center
FX20647	atm-1(tm5027); ins-15(tm10647); xpc-1(tm3886) tm10648	National BioResource Project for the nematode
PS9050	flp-4(sy1606)	Caenorhabditis Genetics Center
FX04639	inx-22(tm4639)	National BioResource Project for the nematode
FX06467	ins-39(tm6467)	National BioResource Project for the nematode
PS8687	nlp-32(sy1459)	Caenorhabditis Genetics Center
PS8191	nlp-77(sy1216)	Caenorhabditis Genetics Center
FX790	ins-17(tm790)	National BioResource Project for the nematode
FX5180	ins-21(tm5180)	National BioResource Project for the nematode
FX11713	flp-9(tm11713)	National BioResource Project for the nematode
FX5158	flp-16(tm5158)	National BioResource Project for the nematode
FX4886	ins-14(tm4886)	National BioResource Project for the nematode
FX1875	ins-23(tm1875)	National BioResource Project for the nematode
FX1983	ins-26(tm1983)	National BioResource Project for the nematode
RB1989	flp-10(ok2624)	Caenorhabditis Genetics Center
RB1809	ins-30(ok2343)	Caenorhabditis Genetics Center
VC2324	flp-6(ok3056)	Caenorhabditis Genetics Center
FX20647	flp-27(gk3331) Y17G7B.22(gk1062); gkDf45	National BioResource Project for the nematode
RB2159	ins-16(ok2919)	Caenorhabditis Genetics Center
JT191	daf-28(sa191)	Caenorhabditis Genetics Center
